# DSMBind: SE(3) denoising score matching for unsupervised binding energy prediction and nanobody design

**DOI:** 10.1101/2023.12.10.570461

**Authors:** Wengong Jin, Xun Chen, Amrita Vetticaden, Siranush Sarzikova, Raktima Raychowdhury, Caroline Uhler, Nir Hacohen

**Author notes:** co-first author (Wengong Jin, Xun Chen). co-senior author (Caroline Uhler, Nir Hacohen).

## Abstract

Modeling the binding between proteins and other molecules is pivotal to drug discovery. Geometric deep learning is a promising paradigm for protein-ligand/protein-protein binding energy prediction, but its accuracy is limited by the size of training data as high-throughput binding assays are expensive. Herein, we propose an unsupervised binding energy prediction framework, named DSMBind, which does not need experimental binding data for training. DSMBind is an energy-based model that estimates the likelihood of a protein complex via SE(3) denoising score matching (DSM). This objective, applied at both backbone and side-chain levels, builds on a novel equivariant rotation prediction network derived from Euler’s Rotation Equations. We find that the learned log-likelihood of protein complexes is highly correlated with experimental binding energy across multiple benchmarks, even matching the performance of supervised models trained on experimental data. We further demonstrate DSMBind’s zero-shot binder design capability through a PD-L1 nanobody design task, where we randomize all three complementarity-determining regions (CDRs) and select the best CDR sequences based on DSMBind score. We experimentally tested the designed nanobodies with ELISA binding assay and successfully discovered a novel PD-L1 binder. In summary, DSMBind offers a versatile framework for binding energy prediction and binder design. Our code is publicly available at github.com/wengong-jin/DSMBind.
