## Supplementary Data for "DSMBind: SE(3) denoising score matching for unsupervised binding energy prediction and nanobody design"

### Sheet: ELISA
R16, M24 (200 nM)
plate map
	PDL1+coat	PDL1+coat	PDL1+coat	PDL1+coat	PDL1+coat	coat only	coat only	coat only	coat only	coat only
	1	2	3	4	5	6	7	8	9	10
A	pbst	pbst	pbst	pbst	pbst	pbst	pbst	pbst	pbst	pbst
B	pbst	pbst	pbst	pbst	pbst	pbst	pbst	pbst	pbst	pbst
C	M24	M24	M24	M24	M24	M24	M24	M24	M24	M24
D	M24	M24	M24	M24	M24	M24	M24	M24	M24	M24
E	R16	R16	R16	R16	R16	R16	R16	R16	R16	R16
F	R16	R16	R16	R16	R16	R16	R16	R16	R16	R16
G	pos4	pos4	pos4	pos4	pos4	pos4	pos4	pos4	pos4	pos4
H	pos4	pos4	pos4	pos4	pos4	pos4	pos4	pos4	pos4	pos4
blocking: 0.1% milk
secondary Ab: AD.1.10 HRP 1:1000
raw data (2 reads)
	1	2	3	4	5	6	7	8	9	10
A	0.117	0.089	0.066	0.077	0.088	0.075	0.062	0.059	0.077	0.084
B	0.105	0.082	0.097	0.079	0.081	0.096	0.076	0.116	0.087	0.087
C	0.148	0.116	0.153	0.17	0.112	0.079	0.083	0.118	0.114	0.123
D	0.128	0.157	0.127	0.096	0.094	0.07	0.083	0.076	0.076	0.087
E	0.285	0.214	0.243	0.216	0.235	0.158	0.161	0.17	0.196	0.188
F	0.287	0.254	0.225	0.269	0.278	0.174	0.175	0.19	0.169	0.217
G	0.475	0.497	0.523	0.494	0.512	0.084	0.086	0.102	0.076	0.089
H	0.486	0.429	0.486	0.541	0.398	0.107	0.098	0.076	0.083	0.095
	1	2	3	4	5	6	7	8	9	10
A	0.103	0.093	0.067	0.078	0.088	0.075	0.063	0.061	0.077	0.084
B	0.109	0.082	0.098	0.079	0.081	0.096	0.075	0.116	0.087	0.087
C	0.148	0.117	0.154	0.17	0.112	0.078	0.083	0.118	0.114	0.123
D	0.129	0.157	0.127	0.096	0.095	0.07	0.083	0.076	0.077	0.087
E	0.286	0.214	0.242	0.216	0.235	0.158	0.162	0.17	0.197	0.188
F	0.287	0.254	0.225	0.269	0.277	0.174	0.174	0.189	0.169	0.216
G	0.479	0.493	0.516	0.494	0.512	0.083	0.086	0.102	0.075	0.089
H	0.484	0.422	0.486	0.537	0.4	0.106	0.098	0.076	0.082	0.094
average 2 reads
	1	2	3	4	5	6	7	8	9	10
A	0.11	0.091	0.0665	0.0775	0.088	0.075	0.0625	0.06	0.077	0.084
B	0.107	0.082	0.0975	0.079	0.081	0.096	0.0755	0.116	0.087	0.087
C	0.148	0.1165	0.1535	0.17	0.112	0.0785	0.083	0.118	0.114	0.123
D	0.1285	0.157	0.127	0.096	0.0945	0.07	0.083	0.076	0.0765	0.087
E	0.2855	0.214	0.2425	0.216	0.235	0.158	0.1615	0.17	0.1965	0.188
F	0.287	0.254	0.225	0.269	0.2775	0.174	0.1745	0.1895	0.169	0.2165
G	0.477	0.495	0.5195	0.494	0.512	0.0835	0.086	0.102	0.0755	0.089
H	0.485	0.4255	0.486	0.539	0.399	0.1065	0.098	0.076	0.0825	0.0945
average replicates
	1	2	3	4	5	6	7	8	9	10
A	0.035	0.0285	0.0065	0.0005	0.004	0.082
B	0.011	0.0065	-0.0185	-0.008	-0.006
C	0.0695	0.0335	0.0355	0.056	-0.011	0.0909
D	0.0585	0.074	0.051	0.0195	0.0075
E	0.1275	0.0525	0.0725	0.0195	0.047	0.17975
F	0.113	0.0795	0.0355	0.1	0.061
G	0.3935	0.409	0.4175	0.4185	0.423	0.08935
H	0.3785	0.3275	0.41	0.4565	0.3045
subtract coat only values
PBST	0.00595
M24	0.0394
R16	0.0708
R16, M24, pos4 (10 replicates ea.)
All nanobodies at 500 nM purified from Dynabeads on 11/8/23
plate coated at 4C overnight
plate map
	PDL1+coat	PDL1+coat	PDL1+coat	PDL1+coat	PDL1+coat	coat only	coat only	coat only	coat only	coat only
	1	2	3	4	5	6	7	8	9	10
A	R16	R16	R16	R16	R16	R16	R16	R16	R16	R16
B	R16	R16	R16	R16	R16	R16	R16	R16	R16	R16
C	M24	M24	M24	M24	M24	M24	M24	M24	M24	M24
D	M24	M24	M24	M24	M24	M24	M24	M24	M24	M24
E	pos4	pos4	pos4	pos4	pos4	pos4	pos4	pos4	pos4	pos4
F	pos4	pos4	pos4	pos4	pos4	pos4	pos4	pos4	pos4	pos4
G	pbst	pbst	pbst	pbst	pbst	pbst	pbst	pbst	pbst	pbst
H	pbst	pbst	pbst	pbst	pbst	pbst	pbst	pbst	pbst	pbst
blocking: 0.1% milk
secondary Ab: AD.1.10 HRP 1:1000
2 reads
	1	2	3	4	5	6	7	8	9	10
A	0.967	0.699	0.684	0.599	0.591	0.483	0.432	0.509	0.6	0.511
B	0.879	0.548	0.48	0.463	0.464	0.305	0.341	0.338	0.353	0.311
C	0.274	0.116	0.105	0.11	0.113	0.072	0.075	0.073	0.091	0.076
D	0.301	0.261	0.303	0.208	0.218	0.075	0.077	0.071	0.071	0.088
E	0.716	0.655	0.668	0.703	0.65	0.07	0.07	0.065	0.067	0.074
F	0.734	0.687	0.635	0.598	0.713	0.072	0.063	0.076	0.071	0.087
G	0.22	0.085	0.085	0.072	0.08	0.072	0.071	0.067	0.077	0.076
H	0.178	0.136	0.077	0.075	0.081	0.067	0.063	0.067	0.076	0.078
	1	2	3	4	5	6	7	8	9	10
A	0.976	0.708	0.699	0.613	0.605	0.494	0.477	0.518	0.616	0.523
B	0.888	0.561	0.493	0.478	0.48	0.319	0.356	0.355	0.367	0.324
C	0.28	0.117	0.107	0.112	0.115	0.074	0.077	0.076	0.093	0.08
D	0.306	0.266	0.31	0.215	0.226	0.076	0.08	0.072	0.073	0.091
E	0.718	0.657	0.671	0.705	0.653	0.071	0.07	0.067	0.069	0.077
F	0.737	0.688	0.635	0.599	0.715	0.073	0.066	0.077	0.073	0.089
G	0.223	0.085	0.086	0.073	0.081	0.074	0.073	0.077	0.079	0.077
H	0.178	0.134	0.077	0.073	0.083	0.069	0.061	0.067	0.078	0.076
average reads
	1	2	3	4	5	6	7	8	9	10
A	0.9715	0.7035	0.6915	0.606	0.598	0.4885	0.4545	0.5135	0.608	0.517
B	0.8835	0.5545	0.4865	0.4705	0.472	0.312	0.3485	0.3465	0.36	0.3175
C	0.277	0.1165	0.106	0.111	0.114	0.073	0.076	0.0745	0.092	0.078
D	0.3035	0.2635	0.3065	0.2115	0.222	0.0755	0.0785	0.0715	0.072	0.0895
E	0.717	0.656	0.6695	0.704	0.6515	0.0705	0.07	0.066	0.068	0.0755
F	0.7355	0.6875	0.635	0.5985	0.714	0.0725	0.0645	0.0765	0.072	0.088
G	0.2215	0.085	0.0855	0.0725	0.0805	0.073	0.072	0.072	0.078	0.0765
H	0.178	0.135	0.077	0.074	0.082	0.068	0.062	0.067	0.077	0.077
Difference per replicate
	1	2	3	4	5	6	7	8	9	10
A	0.483	0.249	0.178	-0.002	0.081
B	0.5715	0.206	0.14	0.1105	0.1545
C	0.204	0.0405	0.0315	0.019	0.036
D	0.228	0.185	0.235	0.1395	0.1325
E	0.6465	0.586	0.6035	0.636	0.576
F	0.663	0.623	0.5585	0.5265	0.626
G	0.1485	0.013	0.0135	-0.0055	0.004
H	0.11	0.073	0.01	-0.003	0.005
subtract coat only values
Discarding column 1 due to high PBST
Average across eight replicates
	1	2
A	R16	0.139625
B
C	M24	0.102375
D
E	Pos4	0.591938
F
G	pbst	0.01375
H
